# Codon-dependent regulation of mRNA translation and stability by ZC3H7A and ZC3H7B RNA-binding proteins

**DOI:** 10.1101/2025.04.21.649502

**Authors:** Patric Harris Snell, Parisa Naeli, Aitor Garzia, Joseph A. Waldron, Susanta Chatterjee, Tom McGirr, Reese Jalal Ladak, Jung-Hyun Choi, Jun Luo, Sami Leino, Naomi Jess, S. Ali Shariati, Ximena Soto Rodriguez, Christos G. Gkogkas, Nahum Sonenberg, Thomas Tuschl, Sarah Maguire, Seyed Mehdi Jafarnejad

**Author notes:** These authors contributed equally to this work (Patric Harris Snell, Parisa Naeli). Corresponding author: Seyed Mehdi Jafarnejad, Patrick G. Johnston Centre for Cancer Research, Queen’s University Belfast, Belfast, BT9 7AE, UK.

## Abstract

Decelerated translation elongation caused by non-optimal codons can reduce mRNA stability through *codon optimality-mediated mRNA degradation*. A key element of this process is the coupling of sensing the mRNA codon usage with the regulation of translation efficiency and stability. We report that two paralog RNA-binding proteins (ZC3H7A and ZC3H7B), which are only found in Chordates, preferentially bind to and reduce the stability and translation of mRNAs enriched in non-optimal codons with A/U at their wobble sites (A/U3 codons). ZC3H7A/B engage with ribosomes that lack elongation factors and induce mRNA degradation or block translation initiation through their interactions with the CCR4-NOT and the GIGYF2/4EHP translation repressor complex, respectively. Depletion of ZC3H7A/B or 4EHP impairs the repression of non-optimal A/U3-rich mRNAs. This study provides insights into a unique mechanism in higher eukaryotes that couples codon usage with the regulation of translation efficiency and mRNA stability.
