## Supplementary Table 4 for "Codon-dependent regulation of mRNA translation and stability by ZC3H7A and ZC3H7B RNA-binding proteins"

### Sheet: Sheet1
Name	Sequence	Application
ZC3H7A-sgRNA-Fwd	CACCGTATTCAAGGCTTCCGTGTAC	CRISPR
ZC3H7A-sgRNA-Rv	AAAC﻿GTACACGGAAGCCTTGAATAC	CRISPR
ZC3H7B-sgRNA-Fwd	CACCGCCGGGAGAAGGACTATAAGC	CRISPR
ZC3H7B-sgRNA-Rv	AAAC﻿GCTTATAGTCCTTCTCCCGGC	CRISPR
Firefly-Fwd	GAGCACGGAAAGACGATGACGG	RT-PCR
Firefly-Rv	GGCCTTTATGAGGATCTCTCTG	RT-PCR
Renilla-Fwd	ATGGCTTCCAAGGTGTAC	RT-PCR
Renilla-Rv	TAGTTGATGAAGGAGTCCA	RT-PCR
KRAS-Fwd	TCCCAGGTGCGGGAGAGAG	RT-PCR
KRAS-Rv	GCACTCTTGCCTACGCCACC	RT-PCR
NRAS-Fwd	TGGTGTTGGGAAAAGCGCAC	RT-PCR
NRAS-Rv	GGAAGCCTTCGCCTGTCCTC	RT-PCR
HRAS-Fwd	GGCAGTCGCGCCTGTGAAC	RT-PCR
HRAS-Rv	GTCAGCGCACTCTTGCCCAC	RT-PCR
ß-actin-Fwd	ACAGAGCCTCGCCTTTGCC	RT-PCR
ß-actin-Rv	GATATCATCATCCATGGTGAGCTGG	RT-PCR
ZC3H7A-Full length-Fwd	ACTGGAATTCAATGTCCAATGTGTCCGAG	Cloning
ZC3H7A-Full length-Rv	CAGTGCGGCCGCTTAGTTTAAATCTTTAAAC	Cloning
ZC3H7B-Full length-Fwd	ACTGGAATTCAATGGAGAGGCAGAAACGGAAG	Cloning
ZC3H7B-Full length-Rv	CAGTGCGGCCGCTTACTCCCCAGTGGTGGCGGTGG	Cloning
