## Supplementary Table 5 for "Codon-dependent regulation of mRNA translation and stability by ZC3H7A and ZC3H7B RNA-binding proteins"

### Sheet: Sheet1
Name	Vendor	Cat. No.
mouse anti-ZC3H7A	Santa Cruz	sc-398981
rabbit anti-ZC3H7B	Proteintech	25624-1-AP
mouse anti-v5	Thermo Fisher Scientific	R96025
mouse anti-Flag M2	Sigma-Aldrich	F3165
mouse anti-β-tubulin	Sigma-Aldrich	T4026
mouse anti-β-actin	Sigma-Aldrich	A5441
rabbit anti-CNOT1	Proteintech	14276-1-AP
rabbit anti-CNOT3	Proteintech	11135-1-Ap
rabbit anti-CNOT7	Proteintech	14102-1-AP
rabbit anti-DDX6	Bethyl	A300-460A
rabbit anti-RPL3	Proteintech	11005-1-AP
rabbit anti-RACK1	Cell Signalling	4716
rabbit anti-RPS6	Cell Signalling	2217
mouse anti-eEF1A1	Proteintech	67495-1-Ig
rabbit anti-eEF2	Cell Signalling	2332
mouse anti-eIF4E	BD Biosciences	610270
rabbit anti-eIF4E2 (4EHP)	Genetex	GTX82524
rabbit anti-GIGYF2	Proteintech	24790-1-AP
HRP-linked anti-mouse IgG	Cell Signalling	7076
HRP-linked anti-rabbit IgG	Cell Signalling	7074
IRDye® 800CW donkey anti-rabbit IgG	LI-COR	926-32213
IRDye® 680RD donkey anti-mouse IgG	LI-COR	926-68072
